# A PTP1B-Cdk3 signaling axis promotes cell cycle progression of human glioblastoma cells through an Rb-E2F dependent pathway

**DOI:** 10.1101/2022.06.14.496178

**Authors:** Olga Villamar-Cruz, Marco Antonio Loza-Mejía, Alonso Vivar-Sierra, Héctor Iván Saldivar-Cerón, Genaro Patiño-López, Jonadab Efraín Olguín, Luis Ignacio Terrazas, Leonel Armas-López, Federico Ávila-Moreno, Sayanti Saha, Jonathan Chernoff, Ignacio Camacho-Arroyo, Luis Enrique Arias-Romero

**Affiliations:** Unidad de Investigación en Biomedicina (UBIMED), Facultad de Estudios Superiores-Iztacala, UNAM. Tlalnepantla, Estado de México 54090, Mexico; Unidad de Investigación en Reproducción Humana, Instituto Nacional de Perinatología-Facultad de Química, Universidad Nacional Autónoma de México (UNAM) 04510, Mexico City, Mexico; Design, Isolation, and Synthesis of Bioactive Molecules Research Group, Chemical Sciences School, Universidad La Salle-México, Benjamín Franklin 45, Mexico City 06140, Mexico; Carrera de Médico Cirujano, Facultad de Estudios Superiores Iztacala, UNAM, Tlalnepantla 54090, Mexico; Laboratorio de Investigación en Inmunología y Proteómica, Hospital Infantil de Mexico Federico Gómez, Mexico City 06720, Mexico; Laboratorio Nacional en Salud FES-Iztacala, Facultad de Estudios Superiores-Iztacala, UNAM. Tlalnepantla, Estado de México 54090, Mexico; Unidad de Investigación. Instituto Nacional de Enfermedades Respiratorias Ismael Cosío Villegas. Mexico City 14080, Mexico; Cancer Signaling and Epigenetics Program, Fox Chase Cancer Center. Philadelphia, PA 19111. USA

**Keywords:** Protein Tyrosine Phosphatase 1B, Cell Cycle, Cdk3, Cancer, Glioblastoma.

## Abstract

Protein tyrosine phosphatase 1B (PTP1B) plays a key role in developing different types of cancer. However, the molecular mechanism underlying this effect is unclear. To identify possible molecular targets of PTP1B that mediate its positive role in tumorigenesis, we undertook a SILAC-based phosphoproteomic approach, which allowed us to identify the Cyclin-dependent kinase 3 (Cdk3) as a novel PTP1B substrate. Molecular docking studies revealed stable interactions between the PTP1B catalytic domain and Cdk3. In addition, we observed that PTP1B dephosphorylates a Cdk3 derived peptide at Tyrosine residue 15 *in vitro* and interacts with endogenous Cdk3 in the nucleus and cytoplasm of human glioblastoma (GB) cells. Finally, we found that the pharmacological inhibition of PTP1B or its depletion with siRNA leads to cell cycle arrest with the diminished activity of Cdk3, the consequent hypophosphorylation of Rb, and the down-regulation of E2F and its target genes Cdk1, Cyclin A, and Cyclin E1. These data delineate a novel signaling pathway from PTP1B to Cdk3 required for efficient cell cycle progression in an Rb-E2F dependent manner in human GB cells and suggest new therapeutic strategies for treating these tumors.
