## Supplemental File 2 for "A PTP1B-Cdk3 signaling axis promotes cell cycle progression of human glioblastoma cells through an Rb-E2F dependent pathway"

### Sheet: Sheet1
Protein Names	Gene Names	Protein Descriptions	Sequence Window	Modified Sequence	Phospho (STY) Probabilities	Ratio H/L
Epidermal growth factor receptor;Proto-oncogene c-ErbB-1;Receptor tyrosine-protein kinase erbB-1;cDNA FLJ76780, highly similar to Homo sapiens epidermal growth factor receptor (erythroblastic leukemia viral (v-erb-b) oncogene homolog, avian) (EGFR), transcript variant 1, mRNA;Cell proliferation-inducing protein 61;cDNA FLJ55514, highly similar to Epidermal growth factor receptor (EC 2.7.10.1);Cel…	EGFR;ERBB1	Isoform 1 of Epidermal growth factor receptor	SLDNPDYQQDFFP	_GSHQISLDNPDY(ph)QQDFFPK_	GSHQISLDNPDY(1)QQDFFPK	1.09023
EPH-like kinase 2;Ephrin type-B receptor 3;Tyrosine-protein kinase TYRO6	EPHB3;ETK2;HEK2;TYRO6	Ephrin type-B receptor 3	DDPSDPTYTSSLG	_FLEDDPSDPT(ph)YTSSLGGK_	FLEDDPSDPT(0.581)Y(0.414)T(0.006)SSLGGK	0.10478
Cadherin-associated Src substrate;Catenin delta-1;p120 catenin;p120(cas);Putative uncharacterized protein DKFZp781O2021;Cadherin-associated Src substrate;Catenin delta-1;p120 catenin;p120(cas);Cadherin-associated Src substrate;Catenin delta-1;p120 catenin;p120(cas);Cadherin-associated Src substrate;Catenin delta-1;p120 catenin;p120(cas);Cadherin-associated Src substrate;Catenin delta-1;p120 caten…	CTNND1;KIAA0384;DKFZp781O2021;CTNND1;KIAA0384;CTNND1;KIAA0384;CTNND1;KIAA0384;CTNND1;KIAA0384;CTNND1;KIAA0384;CTNND1;KIAA0384;CTNND1;KIAA0384;CTNND1;KIAA0384;CTNND1;KIAA0384;CTNND1;KIAA0384;CTNND1;KIAA0384;CTNND1;KIAA0384;CTNND1;KIAA0384;CTNND1;KIAA0384;CTNND1;KIAA0384	Isoform 1AC of Catenin delta-1;Isoform 1A of Catenin delta-1;Isoform 2AC of Catenin delta-1;Isoform 2A of Catenin delta-1;Isoform 3AC of Catenin delta-1;Isoform 3A of Catenin delta-1;Isoform 1ABC of Catenin delta-1;Isoform 1AB of Catenin delta-1;Isoform 2A	KSLDNNYSTPNER	_SLDNNY(ph)STPNER_	SLDNNY(1)STPNER	2.02001
Epidermal growth factor receptor;Proto-oncogene c-ErbB-1;Receptor tyrosine-protein kinase erbB-1;cDNA FLJ76780, highly similar to Homo sapiens epidermal growth factor receptor (erythroblastic leukemia viral (v-erb-b) oncogene homolog, avian) (EGFR), transcript variant 1, mRNA;Cell proliferation-inducing protein 61;cDNA FLJ55514, highly similar to Epidermal growth factor receptor (EC 2.7.10.1);Cel…	EGFR;ERBB1;EGFR	Isoform 1 of Epidermal growth factor receptor;EGFR protein	ELVEPLTPSGEAP	_ELVEPLT(ph)PSGEAPNQALLR_	ELVEPLT(0.952)PS(0.048)GEAPNQALLR	0.12896
Hemidesmosomal protein 1;Plectin-1;Hemidesmosomal protein 1;Plectin-1;Hemidesmosomal protein 1;Plectin-1;Hemidesmosomal protein 1;Plectin-1;HCG1994702;Plectin isoform 1b;Hemidesmosomal protein 1;Plectin-1;Hemidesmosomal protein 1;Plectin-1;Hemidesmosomal protein 1;Plectin-1;Similar to plectin 1, intermediate filament binding protein, 500kD;Hemidesmosomal protein 1;Plectin-1;Hemidesmosomal protein…	PLEC1;PLEC1;PLEC1;PLEC1;hCG_1994702;PLEC1;PLEC1;PLEC1;PLEC1;PLEC1	Isoform 1 of Plectin-1;Isoform 2 of Plectin-1;Isoform 6 of Plectin-1;Isoform 5 of Plectin-1;Isoform 9 of Plectin-1;Isoform 8 of Plectin-1;Isoform 7 of Plectin-1;Isoform 3 of Plectin-1;Isoform 4 of Plectin-1	FRSRSSSVGSSSS	_S(ph)SSVGSSSSYPISPAVSR_	S(0.187)S(0.187)S(0.187)VGS(0.183)S(0.183)S(0.049)S(0.016)Y(0.005)PIS(0.001)PAVS(0.001)R	0.14207
28 kDa heat shock protein;Estrogen-regulated 24 kDa protein;Heat shock 27 kDa protein;Heat shock protein beta-1;Stress-responsive protein 27;cDNA FLJ52243, highly similar to Heat-shock protein beta-1;Putative uncharacterized protein HSPB1	HSP27;HSP28;HSPB1;HSPB1	Heat shock protein beta-1;cDNA FLJ52243, highly similar to Heat-shock protein beta-1;Putative uncharacterized protein HSPB1	ALSRQLSSGVSEI	_QLS(ph)SGVSEIR_	QLS(0.865)S(0.135)GVSEIR	0.14271
Hemidesmosomal protein 1;Plectin-1;Plectin isoform 1a	PLEC1;PLEC1	Isoform 4 of Plectin-1;Plectin isoform 1a (Fragment)	GRKRTSSEDNLYL	_TSS(ph)EDNLYLAVLR_	T(0.121)S(0.023)S(0.856)EDNLYLAVLR	0.22885
Cytokine suppressive anti-inflammatory drug-binding protein;MAP kinase MXI2;MAX-interacting protein 2;Mitogen-activated protein kinase 14;Mitogen-activated protein kinase p38 alpha;SAPK2A;Cytokine suppressive anti-inflammatory drug-binding protein;MAP kinase MXI2;MAX-interacting protein 2;Mitogen-activated protein kinase 14;Mitogen-activated protein kinase p38 alpha;SAPK2A;Cytokine suppressive an…	CSBP;CSBP1;CSBP2;CSPB1;MAPK14;MXI2;CSBP;CSBP1;CSBP2;CSPB1;MAPK14;MXI2;CSBP;CSBP1;CSBP2;CSPB1;MAPK14;MXI2;CSBP;CSBP1;CSBP2;CSPB1;MAPK14;MXI2	Isoform CSBP2 of Mitogen-activated protein kinase 14;Isoform CSBP1 of Mitogen-activated protein kinase 14;Isoform Exip of Mitogen-activated protein kinase 14;Isoform Mxi2 of Mitogen-activated protein kinase 14;cDNA FLJ58214, highly similar to Mitogen-activ	DDEMTGYVATRWY	_HTDDEM(ox)TGY(ph)VATR_	HTDDEMT(0.163)GY(0.837)VATR	1.6018
Metastatic lymph node gene 19 protein;p185erbB2;Proto-oncogene c-ErbB-2;Proto-oncogene Neu;Receptor tyrosine-protein kinase erbB-2;Tyrosine kinase-type cell surface receptor HER2;cDNA FLJ55711, highly similar to Receptor tyrosine-protein kinase erbB-2 (EC 2.7.10.1);cDNA FLJ59426, highly similar to Receptor tyrosine-protein kinase erbB-2 (EC 2.7.10.1);ERBB2	ERBB2;HER2;MLN19;NEU;NGL;ERBB2	Receptor tyrosine-protein kinase erbB-2;erbB-2 isoform b;cDNA FLJ59426, highly similar to Receptor tyrosine-protein kinase erbB-2	ARPAGATLERPKT	_PAGAT(ph)LERPK_	PAGAT(1)LERPK	0.26889
Coiled-coil domain-containing protein 144A;CCDC144A protein;Putative uncharacterized protein CCDC144A;Coiled-coil domain-containing protein 144A;Coiled-coil domain-containing protein 144A	CCDC144A;KIAA0565;CCDC144A;KIAA0565;CCDC144A;KIAA0565	Isoform 1 of Coiled-coil domain-containing protein 144A;Isoform 3 of Coiled-coil domain-containing protein 144A;Isoform 2 of Coiled-coil domain-containing protein 144A;Pseudogene candidate;28 kDa protein	TIKDLESEISRIK	_DLES(ph)EISRIK_	DLES(0.922)EIS(0.078)RIK	0.27323
Protein bicaudal D homolog 1;Protein bicaudal D homolog 1;Putative uncharacterized protein BICD1;BICD1 protein	BICD1;BICD1;BICD1	Isoform 1 of Protein bicaudal D homolog 1;Isoform 3 of Protein bicaudal D homolog 1;bicaudal D homolog 1 isoform 2	ATRCDEYVTQLDE	_CDEY(ph)VTQLDEMQR_	CDEY(0.908)VT(0.092)QLDEMQR	0.28133
		similar to TBP-associated factor 11;similar to TBP-associated factor 11	KKERKPTMDAEEA	_KPT(ph)MDAEEAQR_	KPT(1)MDAEEAQR	0.28582
Dual specificity mitogen-activated protein kinase kinase 2;ERK activator kinase 2;MAPK/ERK kinase 2;Putative uncharacterized protein DKFZp686L02273;cDNA FLJ35806 fis, clone TESTI2005987, highly similar to Dual specificity mitogen-activated protein kinase kinase 2 (EC 2.7.12.2);Mitogen-activated protein kinase kinase 2, isoform CRA_d	MAP2K2;MEK2;MKK2;PRKMK2;DKFZp686L02273;hCG_23544;MAP2K2	Dual specificity mitogen-activated protein kinase kinase 2;Mitogen-activated protein kinase kinase 2, isoform CRA_d	RLNQPGTPTRTAV	_LNQPGT(ph)PTR_	LNQPGT(0.946)PT(0.054)R	0.30401
Metastatic lymph node gene 19 protein;p185erbB2;Proto-oncogene c-ErbB-2;Proto-oncogene Neu;Receptor tyrosine-protein kinase erbB-2;Tyrosine kinase-type cell surface receptor HER2;cDNA FLJ55711, highly similar to Receptor tyrosine-protein kinase erbB-2 (EC 2.7.10.1);cDNA FLJ59426, highly similar to Receptor tyrosine-protein kinase erbB-2 (EC 2.7.10.1);ERBB2	ERBB2;HER2;MLN19;NEU;NGL;ERBB2	Receptor tyrosine-protein kinase erbB-2;erbB-2 isoform b;cDNA FLJ59426, highly similar to Receptor tyrosine-protein kinase erbB-2	DIDETEYHADGGK	_LLDIDETEY(ph)HADGGKVPIK_	LLDIDET(0.246)EY(0.754)HADGGKVPIK	0.3483
Metastatic lymph node gene 19 protein;p185erbB2;Proto-oncogene c-ErbB-2;Proto-oncogene Neu;Receptor tyrosine-protein kinase erbB-2;Tyrosine kinase-type cell surface receptor HER2;cDNA FLJ55711, highly similar to Receptor tyrosine-protein kinase erbB-2 (EC 2.7.10.1);cDNA FLJ59426, highly similar to Receptor tyrosine-protein kinase erbB-2 (EC 2.7.10.1);ERBB2	ERBB2;HER2;MLN19;NEU;NGL;ERBB2	Receptor tyrosine-protein kinase erbB-2;erbB-2 isoform b;cDNA FLJ59426, highly similar to Receptor tyrosine-protein kinase erbB-2	ERPKTLSPGKNGV	_TLS(ph)PGKNGVVK_	TLS(1)PGKNGVVK	0.39521
Paxillin;cDNA FLJ16691 fis, clone TRACH3000692, highly similar to Paxillin;Paxillin;Paxillin;Paxillin;Putative uncharacterized protein DKFZp686N21130;Paxillin variant	PXN;PXN;PXN;PXN;DKFZp686N21130	Isoform Gamma of Paxillin;paxillin isoform 1;Isoform Beta of Paxillin;Isoform Alpha of Paxillin;Paxillin variant (Fragment)	GEEEHVYSFPNKQ	_VGEEEHVY(ph)SFPNK_	VGEEEHVY(0.998)S(0.002)FPNK	0.40877
		35 kDa protein	SRRRTHSHYGVEA	_THS(ph)HYGVEAGLT(ph)LR_	T(0.162)HS(0.803)HY(0.036)GVEAGLT(1)LR	0.41153
		35 kDa protein	GVEAGLTLRSRRR	_THS(ph)HYGVEAGLT(ph)LR_	T(0.162)HS(0.803)HY(0.036)GVEAGLT(1)LR	0.41153
Cellular myosin heavy chain, type A;Myosin heavy chain 9;Myosin heavy chain, non-muscle IIa;Myosin-9;Non-muscle myosin heavy chain A;Non-muscle myosin heavy chain IIa;cDNA FLJ77145, highly similar to Homo sapiens myosin, heavy polypeptide 9, non-muscle (MYH9), mRNA;cDNA FLJ57040, highly similar to Myosin-9;MYH9 variant protein;Myosin, heavy polypeptide 9, non-muscle, isoform CRA_a;Non-muscle myos…	MYH9;hCG_41454;MYH9;FLJ00279	Isoform 1 of Myosin-9;Isoform 2 of Myosin-9;FLJ00279 protein (Fragment)	KGAGDGSDEEVDG	_KGAGDGS(ph)DEEVDGKADGAEAK_	KGAGDGS(1)DEEVDGKADGAEAK	0.4222
		hypothetical protein XP_002346641;hypothetical protein XP_002342464	KTPSSPTLSPSRG	_TPSSPT(ph)LSPSRGSPLLLR_	T(0.105)PS(0.017)S(0.053)PT(0.823)LSPS(0.001)RGSPLLLR	0.43291
		13 kDa protein	ISAPKISDITSPG	_IFISAPKIS(ph)DITSPGAFPDASLDSR_	IFIS(0.068)APKIS(0.906)DIT(0.026)SPGAFPDASLDSR	0.47695
Ephrin type-A receptor 2;Epithelial cell kinase;Tyrosine-protein kinase receptor ECK;cDNA FLJ51229, highly similar to Ephrin type-A receptor 2 (EC 2.7.10.1);Soluble EPHA2 variant 1;Protein tyrosine kinase;EPHA2 protein	ECK;EPHA2	Ephrin type-A receptor 2	DDPEATYTTSGGK	_VLEDDPEATY(ph)TTSGGK_	VLEDDPEAT(0.015)Y(0.949)T(0.015)T(0.01)S(0.01)GGK	1.51846
Ephrin type-B receptor 4;Tyrosine-protein kinase receptor HTK;Tyrosine-protein kinase TYRO11;cDNA FLJ57009, highly similar to Ephrin type-B receptor 4 (EC 2.7.10.1);Ephrin receptor;Soluble EPHB4 variant 1;Soluble EPHB4 variant 3;Ephrin receptor	EPHB4;HTK;TYRO11;hCG_20448;tcag7.1248;EPHB4;hCG_20448	Ephrin type-B receptor 4;Ephrin receptor	NSSDPTYTSSLGG	_FLEENSSDPTY(ph)TSSLGGK_	FLEENSSDPT(0.012)Y(0.988)TSSLGGK	0.54265
Paxillin;cDNA FLJ16691 fis, clone TRACH3000692, highly similar to Paxillin;Paxillin;Paxillin;Paxillin;Putative uncharacterized protein DKFZp686N21130;Paxillin variant;cDNA FLJ57756, highly similar to Paxillin	PXN;PXN;PXN;PXN;DKFZp686N21130	Isoform Gamma of Paxillin;paxillin isoform 1;Isoform Beta of Paxillin;Isoform Alpha of Paxillin;Paxillin variant (Fragment);cDNA FLJ57756, highly similar to Paxillin	QQPQSSSPVYGSS	_FIHQQPQSSS(ph)PVYGSSAK_	FIHQQPQS(0.005)S(0.005)S(0.99)PVYGSSAK	0.56149
MLC-2A;Myosin regulatory light chain 12B;Myosin regulatory light chain 20 kDa;Myosin regulatory light chain 2-B, smooth muscle isoform;Myosin regulatory light chain MRLC2;SHUJUN-1;Myosin regulatory light chain MRCL3 variant;MLC-2B;Myosin regulatory light chain 12A;Myosin regulatory light chain 2, nonsarcomeric;Myosin regulatory light chain MRLC3;Myosin RLC;Myosin regulatory light chain;cDNA FLJ76…	MRLC2;MYL12B;MYLC2B;MLCB;MRLC3;MYL12A;RLC;hCG_2045956;MRCL3;MLC2;MRLC1;MYL9;MYRL2;hCG_1645602;MYL9;RP5-977B1.9-002	Myosin regulatory light chain 12B;Myosin regulatory light chain MRCL3 variant;Myosin regulatory light chain 12A;Myosin regulatory light chain;13 kDa protein;8 kDa protein;Myosin regulatory light polypeptide 9;myosin regulatory light chain 9 isoform b	RPQRATSNVFAMF	_AT(ph)SNVFAMFDQSQIQEFK_	AT(0.5)S(0.5)NVFAMFDQSQIQEFK	0.5625
MLC-2A;Myosin regulatory light chain 12B;Myosin regulatory light chain 20 kDa;Myosin regulatory light chain 2-B, smooth muscle isoform;Myosin regulatory light chain MRLC2;SHUJUN-1;Myosin regulatory light chain MRCL3 variant;MLC-2B;Myosin regulatory light chain 12A;Myosin regulatory light chain 2, nonsarcomeric;Myosin regulatory light chain MRLC3;Myosin RLC;Myosin regulatory light chain;cDNA FLJ76…	MRLC2;MYL12B;MYLC2B;MLCB;MRLC3;MYL12A;RLC;hCG_2045956;MRCL3;MLC2;MRLC1;MYL9;MYRL2;hCG_1645602;MYL9;RP5-977B1.9-002	Myosin regulatory light chain 12B;Myosin regulatory light chain MRCL3 variant;Myosin regulatory light chain 12A;Myosin regulatory light chain;13 kDa protein;8 kDa protein;Myosin regulatory light polypeptide 9;myosin regulatory light chain 9 isoform b	KRPQRATSNVFAM	_AT(ph)SNVFAMFDQSQIQEFK_	AT(0.5)S(0.5)NVFAMFDQSQIQEFK	0.57897
Protein FLN29;TRAF-type zinc finger domain-containing protein 1	FLN29;TRAFD1	TRAF-type zinc finger domain-containing protein 1	SQPQETSPELPRR	_LDSQPQETS(ph)PELPR_	LDSQPQET(0.187)S(0.813)PELPR	0.60309
Epidermal growth factor receptor;Proto-oncogene c-ErbB-1;Receptor tyrosine-protein kinase erbB-1;cDNA FLJ76780, highly similar to Homo sapiens epidermal growth factor receptor (erythroblastic leukemia viral (v-erb-b) oncogene homolog, avian) (EGFR), transcript variant 1, mRNA;Cell proliferation-inducing protein 61;cDNA FLJ55514, highly similar to Epidermal growth factor receptor (EC 2.7.10.1);Cel…	EGFR;ERBB1;EGFR	Isoform 1 of Epidermal growth factor receptor;EGFR protein	ERMHLPSPTDSNF	_M(ox)HLPS(ph)PTDSNFYR_	MHLPS(0.829)PT(0.17)DS(0.001)NFYR	0.67247
SHC-transforming protein 1;SHC-transforming protein 1;SHC-transforming protein 3;SHC-transforming protein A;Src homology 2 domain-containing-transforming protein C1;Src homology 2 domain-containing transforming protein 1 isoform p66;SHC-transforming protein 1;SHC-transforming protein 3;SHC-transforming protein A;Src homology 2 domain-containing-transforming protein C1;cDNA FLJ56101, highly simila…	SHC1;SHC;SHC1;SHCA;SHC;SHC1;SHCA;SHC;SHC1;SHCA;SHC;SHC1;SHCA;RP11-307C12.1-010;SHC1;RP11-307C12.1-004;SHC1	SHC-transforming protein 1 isoform 3;Isoform p66Shc of SHC-transforming protein 1;cDNA FLJ56101, highly similar to SHC-transforming protein 1;SHC-transforming protein 1 isoform 2;Isoform 4 of SHC-transforming protein 1;SHC (Src homology 2 domain containing	LFDDPSYVNVQNL	_ELFDDPSY(ph)VNVQNLDK_	ELFDDPS(0.166)Y(0.834)VNVQNLDK	0.69194
Epidermal growth factor receptor;Proto-oncogene c-ErbB-1;Receptor tyrosine-protein kinase erbB-1;cDNA FLJ76780, highly similar to Homo sapiens epidermal growth factor receptor (erythroblastic leukemia viral (v-erb-b) oncogene homolog, avian) (EGFR), transcript variant 1, mRNA;Cell proliferation-inducing protein 61;cDNA FLJ55514, highly similar to Epidermal growth factor receptor (EC 2.7.10.1);Cel…	EGFR;ERBB1	Isoform 1 of Epidermal growth factor receptor	SVQNPVYHNQPLN	_RPAGSVQNPVY(ph)HNQPLNPAPSR_	RPAGSVQNPVY(1)HNQPLNPAPSR	1.0925
Epidermal growth factor receptor;Proto-oncogene c-ErbB-1;Receptor tyrosine-protein kinase erbB-1;cDNA FLJ76780, highly similar to Homo sapiens epidermal growth factor receptor (erythroblastic leukemia viral (v-erb-b) oncogene homolog, avian) (EGFR), transcript variant 1, mRNA;Cell proliferation-inducing protein 61;cDNA FLJ55514, highly similar to Epidermal growth factor receptor (EC 2.7.10.1);Cel…	EGFR;ERBB1	Isoform 1 of Epidermal growth factor receptor	TAENAEYLRVAPQ	_GSTAENAEY(ph)LR_	GSTAENAEY(1)LR	0.87104
Caveolin-1;Caveolin	CAV;CAV1;hCG_39088;tcag7.24	Isoform Alpha of Caveolin-1	_MSGGKYVDSEGH	_Y(ph)VDSEGHLYTVPIR_	Y(1)VDSEGHLYTVPIR	0.98595
Caveolin-1;Caveolin;Caveolin;Caveolin	CAV;CAV1;hCG_39088;tcag7.24	Isoform Alpha of Caveolin-1;Caveolin (Fragment);Caveolin	AMADELSEKQVYD	_AMADELS(ph)EKQVYDAHTK_	AMADELS(0.999)EKQVYDAHT(0.001)K	1.0071
Heat shock 84 kDa;Heat shock protein HSP 90-beta;cDNA FLJ77842;cDNA FLJ53619, highly similar to Heat shock protein HSP 90-beta;cDNA FLJ54023, highly similar to Heat shock protein HSP 90-beta;HSP90AB1 protein;cDNA: FLJ21717 fis, clone COL10322;Heat shock protein 90-beta b;Putative heat shock protein HSP 90-beta 2;Putative uncharacterized protein ENSP00000371882	HSP90AB1;HSP90B;HSPC2;HSPCB;HSP90AB2P;HSP90BB	Heat shock protein HSP 90-beta;Similar to Heat shock protein HSP 90-beta	KIEDVGSDEEDDS	_IEDVGS(ph)DEEDDSGKDKK_	IEDVGS(1)DEEDDSGKDKK	1.0746
Epidermal growth factor receptor;Proto-oncogene c-ErbB-1;Receptor tyrosine-protein kinase erbB-1;cDNA FLJ76780, highly similar to Homo sapiens epidermal growth factor receptor (erythroblastic leukemia viral (v-erb-b) oncogene homolog, avian) (EGFR), transcript variant 1, mRNA;Cell proliferation-inducing protein 61;cDNA FLJ55514, highly similar to Epidermal growth factor receptor (EC 2.7.10.1);Cel…	EGFR;ERBB1;EGFR	Isoform 1 of Epidermal growth factor receptor;EGFR protein	GAEEKEYHAEGGK	_LLGAEEKEY(ph)HAEGGKVPIK_	LLGAEEKEY(1)HAEGGKVPIK	1.1263
ATP-dependent DNA helicase VIII;GAP SH3 domain-binding protein 1;Ras GTPase-activating protein-binding protein 1;cDNA FLJ51772, highly similar to Ras-GTPase-activating protein-binding protein 1 (EC 3.6.1.-);GTPase activating protein (SH3 domain) binding protein 1;Ras-GTPase-activating protein SH3-domain-binding protein variant;cDNA FLJ50206, highly similar to Ras-GTPase-activating protein-binding…	G3BP;G3BP1;DKFZp313K0921;DKFZp686L1159;hCG_39146	Ras GTPase-activating protein-binding protein 1	DAQKSSSPAPADI	_SSS(ph)PAPADIAQTVQEDLR_	S(0.109)S(0.109)S(0.783)PAPADIAQTVQEDLR	1.136
Cell division protein kinase 3;Cell division control protein 2 homolog;Cyclin-dependent kinase 1;p34 protein kinase;Putative uncharacterized protein DKFZp686L20222;Cell division control protein 2 homolog;Cyclin-dependent kinase 1;p34 protein kinase;cDNA FLJ50170, highly similar to Cell division control protein 2 homolog (EC 2.7.11.22);Cell division protein kinase 2;p33 protein kinase;D-HSCDK2;cDN…	CDK3;CDC2;DKFZp686L20222;CDC2;CDK2;CDK2deltaT;CDC2	Cell division protein kinase 3;38 kDa protein;Putative uncharacterized protein CDK3;Putative uncharacterized protein DKFZp686L20222;Isoform 2 of Cell division control protein 2 homolog;Cell division protein kinase 2;cyclin-dependent kinase 2 isoform 2;cDNA	KIGEGTYGVVYKA;KIGEGTYGVVYKG	_IGEGTY(ph)GVVYK_	IGEGT(0.193)Y(0.807)GVVYK	1.9824
Caveolin-1;Caveolin	CAV;CAV1;CAV1	Isoform Beta of Caveolin-1;Putative uncharacterized protein CAV1	_MADELSEKQVYD	_(ac)ADELS(ph)EKQVYDAHTK_	ADELS(1)EKQVYDAHTK	1.2315
Histone H1.5;Histone H1a;Histone H1 gene.	H1F5;HIST1H1B	Histone H1.5;Histone H1 gene (Fragment)	PAPVEKSPAKKKA	_(ac)SETAPAETATPAPVEKS(ph)PAK_	SETAPAETAT(0.085)PAPVEKS(0.915)PAK	3.1418
Echinoderm microtubule-associated protein-like 1;cDNA FLJ45033 fis, clone BRAWH3019026, highly similar to Homo sapiens echinoderm microtubule associated protein like 1 (EML1), transcript variant 1, mRNA;cDNA FLJ58685, highly similar to Homo sapiens echinoderm microtubule associated protein like 1 (EML1), transcript variant 1, mRNA;Echinoderm microtubule-associated protein-like 1;Putative uncharac…	EMAP1;EMAPL;EMAPL1;EML1;EMAP1;EMAPL;EMAPL1;EML1;EML1	Isoform 3 of Echinoderm microtubule-associated protein-like 1;Isoform 1 of Echinoderm microtubule-associated protein-like 1;Putative uncharacterized protein EML1	FSAEEGYVKMFLR	_PKEPVFSAEEGY(ph)VKMFLR_	PKEPVFSAEEGY(1)VKMFLR	445.77
Hemidesmosomal protein 1;Plectin-1;Hemidesmosomal protein 1;Plectin-1;Hemidesmosomal protein 1;Plectin-1;Hemidesmosomal protein 1;Plectin-1;HCG1994702;Plectin isoform 1b;Hemidesmosomal protein 1;Plectin-1;Hemidesmosomal protein 1;Plectin-1;Hemidesmosomal protein 1;Plectin-1;Similar to plectin 1, intermediate filament binding protein, 500kD;Hemidesmosomal protein 1;Plectin-1;Hemidesmosomal protein…	PLEC1;PLEC1;PLEC1;PLEC1;hCG_1994702;PLEC1;PLEC1;PLEC1;PLEC1;PLEC1	Isoform 1 of Plectin-1;Isoform 2 of Plectin-1;Isoform 6 of Plectin-1;Isoform 5 of Plectin-1;Isoform 9 of Plectin-1;Isoform 8 of Plectin-1;Isoform 7 of Plectin-1;Isoform 3 of Plectin-1;Isoform 4 of Plectin-1	GGFRSRSSSVGSS	_S(ph)SSVGSSSSYPISPAVSR_	S(0.187)S(0.187)S(0.187)VGS(0.183)S(0.183)S(0.049)S(0.016)Y(0.005)PIS(0.001)PAVS(0.001)R
Hemidesmosomal protein 1;Plectin-1;Hemidesmosomal protein 1;Plectin-1;Hemidesmosomal protein 1;Plectin-1;Hemidesmosomal protein 1;Plectin-1;HCG1994702;Plectin isoform 1b;Hemidesmosomal protein 1;Plectin-1;Hemidesmosomal protein 1;Plectin-1;Hemidesmosomal protein 1;Plectin-1;Similar to plectin 1, intermediate filament binding protein, 500kD;Hemidesmosomal protein 1;Plectin-1;Hemidesmosomal protein…	PLEC1;PLEC1;PLEC1;PLEC1;hCG_1994702;PLEC1;PLEC1;PLEC1;PLEC1;PLEC1	Isoform 1 of Plectin-1;Isoform 2 of Plectin-1;Isoform 6 of Plectin-1;Isoform 5 of Plectin-1;Isoform 9 of Plectin-1;Isoform 8 of Plectin-1;Isoform 7 of Plectin-1;Isoform 3 of Plectin-1;Isoform 4 of Plectin-1	GFRSRSSSVGSSS	_S(ph)SSVGSSSSYPISPAVSR_	S(0.187)S(0.187)S(0.187)VGS(0.183)S(0.183)S(0.049)S(0.016)Y(0.005)PIS(0.001)PAVS(0.001)R
Paxillin;cDNA FLJ16691 fis, clone TRACH3000692, highly similar to Paxillin;Paxillin;Paxillin;Paxillin;Putative uncharacterized protein DKFZp686N21130;cDNA FLJ57182, highly similar to Paxillin;cDNA FLJ46879 fis, clone UTERU3015011, highly similar to Paxillin	PXN;PXN;PXN;PXN;DKFZp686N21130	Isoform Gamma of Paxillin;paxillin isoform 1;Isoform Beta of Paxillin;Isoform Alpha of Paxillin;paxillin isoform 3;cDNA FLJ46879 fis, clone UTERU3015011, highly similar to Paxillin;25 kDa protein;14 kDa protein	AQGKTGSSSPPGG	_T(ph)GSSSPPGGPPKPGSQLDSMLGSLQSDLNK_	T(0.25)GS(0.25)S(0.25)S(0.25)PPGGPPKPGSQLDSMLGSLQSDLNK
Paxillin;cDNA FLJ16691 fis, clone TRACH3000692, highly similar to Paxillin;Paxillin;Paxillin;Paxillin;Putative uncharacterized protein DKFZp686N21130;cDNA FLJ57182, highly similar to Paxillin;cDNA FLJ46879 fis, clone UTERU3015011, highly similar to Paxillin	PXN;PXN;PXN;PXN;DKFZp686N21130	Isoform Gamma of Paxillin;paxillin isoform 1;Isoform Beta of Paxillin;Isoform Alpha of Paxillin;paxillin isoform 3;cDNA FLJ46879 fis, clone UTERU3015011, highly similar to Paxillin;25 kDa protein;14 kDa protein	QGKTGSSSPPGGP	_T(ph)GSSSPPGGPPKPGSQLDSMLGSLQSDLNK_	T(0.25)GS(0.25)S(0.25)S(0.25)PPGGPPKPGSQLDSMLGSLQSDLNK
Paxillin;cDNA FLJ16691 fis, clone TRACH3000692, highly similar to Paxillin;Paxillin;Paxillin;Paxillin;Putative uncharacterized protein DKFZp686N21130;cDNA FLJ57182, highly similar to Paxillin;cDNA FLJ46879 fis, clone UTERU3015011, highly similar to Paxillin	PXN;PXN;PXN;PXN;DKFZp686N21130	Isoform Gamma of Paxillin;paxillin isoform 1;Isoform Beta of Paxillin;Isoform Alpha of Paxillin;paxillin isoform 3;cDNA FLJ46879 fis, clone UTERU3015011, highly similar to Paxillin;25 kDa protein;14 kDa protein	GKTGSSSPPGGPP	_T(ph)GSSSPPGGPPKPGSQLDSMLGSLQSDLNK_	T(0.25)GS(0.25)S(0.25)S(0.25)PPGGPPKPGSQLDSMLGSLQSDLNK
Paxillin;cDNA FLJ16691 fis, clone TRACH3000692, highly similar to Paxillin;Paxillin;Paxillin;Paxillin;Putative uncharacterized protein DKFZp686N21130;cDNA FLJ57182, highly similar to Paxillin;cDNA FLJ46879 fis, clone UTERU3015011, highly similar to Paxillin	PXN;PXN;PXN;PXN;DKFZp686N21130	Isoform Gamma of Paxillin;paxillin isoform 1;Isoform Beta of Paxillin;Isoform Alpha of Paxillin;paxillin isoform 3;cDNA FLJ46879 fis, clone UTERU3015011, highly similar to Paxillin;25 kDa protein;14 kDa protein	FMAQGKTGSSSPP	_T(ph)GSSSPPGGPPKPGSQLDSMLGSLQSDLNK_	T(0.25)GS(0.25)S(0.25)S(0.25)PPGGPPKPGSQLDSMLGSLQSDLNK
Cytokeratin-6B;Keratin, type II cytoskeletal 6B;Keratin-6B;Type-II keratin Kb10;Cytokeratin-6C;Cytokeratin-6E;Keratin K6h;Keratin, type II cytoskeletal 6C;Keratin-6C;Type-II keratin Kb12;cDNA FLJ54379, highly similar to Keratin, type II cytoskeletal 6E;cDNA, FLJ93744, highly similar to Homo sapiens keratin 6E (KRT6E), mRNA;Cytokeratin-6A;Cytokeratin-6D;Keratin, type II cytoskeletal 6A;Keratin-6A;…	K6B;KRT6B;KRTL1;KRT6C;KRT6E;K6A;KRT6A;KRT6D	Keratin, type II cytoskeletal 6B;Keratin, type II cytoskeletal 6C;cDNA, FLJ93744, highly similar to Homo sapiens keratin 6E (KRT6E), mRNA;Keratin, type II cytoskeletal 6A;58 kDa protein;cDNA FLJ53910, highly similar to Keratin, type II cytoskeletal 6A	ELSQMQTHISDTS	_ALYDAELSQMQT(ph)HISDTSVVLSM(ox)DNNR_	ALY(0.167)DAELS(0.192)QMQT(0.408)HIS(0.21)DT(0.021)S(0.001)VVLSMDNNR
cDNA FLJ40592 fis, clone THYMU2010192;HCG1645996, isoform CRA_b	hCG_1645996	cDNA FLJ40592 fis, clone THYMU2010192	_____MYTIINGP	_(ac)M(ox)Y(ph)TIINGPSKLVAQRR_	MY(0.841)T(0.158)IINGPS(0.001)KLVAQRR
